# Maternal investment, life histories, and the evolution of brain structure in primates

**DOI:** 10.1101/513051

**Authors:** Lauren E Powell, Sally E Street, Robert A Barton

**Affiliations:** Evolutionary Anthropology Research Group, Department of Anthropology, University of Durham, South Road, Durham, DH1 3LE, UK

## Abstract

Life history is a robust correlate of relative brain size: large-brained mammals and birds have slower life histories and longer lifespans than smaller-brained species. One influential adaptive hypothesis to account for this finding is the Cognitive Buffer Hypothesis (CBH). The CBH proposes that large brains permit greater behavioural flexibility and thereby buffer the animal from unpredictable environmental challenges, allowing reduced mortality and increased lifespan. In contrast, the Developmental Costs Hypothesis (DCH) suggests that life-history correlates of brain size reflect the extension of maturational processes needed to accommodate the evolution of large brains. The hypotheses are not mutually exclusive but do make different predictions. Here we test novel predictions of the hypotheses in primates: examining how the volume of brain components with different developmental trajectories correlate with relevant phases of maternal investment, juvenile period and post-maturational lifespan. Consistent with the DCH, structures with different allocations of growth to pre-natal versus post-natal development exhibit predictably divergent correlations with the associated periods of maternal investment and pre-maturational lifespan. Contrary to the CBH, adult lifespan is uncorrelated with either whole brain size or the size of individual brain components once duration of maternal investment is accounted for. Our results substantiate and elaborate on the role of maternal investment and offspring development in brain evolution, suggest that brain components can evolve partly independently through modifications of distinct developmental mechanisms, and imply that postnatal maturational processes involving interaction with the environment may be particularly crucial for the development of cerebellar function. They also provide an explanation for why apes have relatively extended maturation times, which relate to the relative expansion of the cerebellum in this clade.
