## Supplementary material for "Maternal investment, life histories, and the evolution of brain structure in primates": ESM2 - Main dataset

Species	ape	brainvol	neocortex	RoBneo	hippocampus	RoBhip	striatum	RoBstr	cerebellum	RoBcer	body	firstbirth	gestation	longevity	sexualmaturity	lactation
Ateles_fusciceps	0	104988.0932	53484.98843	51503.10477	1460.711	103527.3822	4010.126969	100977.9662	12382.18734	92605.90586	9067.94	1773.9	224.7	288	1799.68	482.7
Ateles_geoffroyi	0	101034	70856	30178	1366	99668	4950	96084	12438	88596	7582.4	2080.5	226.37	327.6	2104.57	816.35
Callicebus_moloch	0	17944	11163	6781	588	17356	920	17024	1622	16322	958.13	1095	164	303.6	1262.74	58.85
Callimico_goeldii	0	11311.1677	6333.714025	4977.45367	250.7826524	11060.38504	483.7453328	10827.42236	1255.192928	10055.97477	558	491.83	153.99	214.8	413.84	66.53
Callithrix_jacchus	0	7682.880611	4456.488624	3226.391987	212.0960602	7470.784551	353.1316446	7329.748966	721.6134094	6961.267202	290.21	555.1	144	201.6	455.99	60.24
Callithrix_pygmaea	0	4305.166905	2388.054918	1917.111987	107.2403799	4197.926525	167.293834	4137.873071	473.0624199	3832.104485	123.94	840.41	134.44	181.2	708.5	90.73
Cercopithecus_ascanius	0	63505	45166	18339	189	63316	2827	60678	5828	57677	3540.24	1825	148.5	339.6	1718.73	146.54
Cercopithecus_mitis	0	68503.92292	42414.18857	26089.73435	459.4909297	68044.43199	2505.438891	65998.48402	6095.618594	62408.30432	5041.29	2087.8	138.39	325.2	2049.25	688.08
Erythrocebus_patas	0	100086.3951	63082.53377	37003.8613	1292.84631	98793.54875	3026.927735	97059.46733	8018.008481	92068.38658	7966.3	1079.79	167.2	286.8	1246.07	211.79
Lagothrix_lagotricha	0	93589.85157	56371.03125	37218.82032	1314.929688	92274.92188	4147.40625	89442.44532	10487.78125	83102.07032	6263.69	2766.7	223.99	360	1729.33	312.66
Eulemur_fulvus_fulvus	0	22106	12207	9899	752	21354	1215	20891	3328	18778	2376.99	970.9	120.83	444	791.75	134.64
Cebus_apella	0	67156.14424	37879.40454	29276.7397	548.0885747	66608.05567	2802.425629	64353.71861	6062.418117	61093.72612	2758.38	2058.6	154.99	541.2	1760.81	263.12
Cheirogaleus_medius	0	2961	1221	1740	174	2787	145	2816	437	2524	196.76	472.67	61.79	231.6	413.84	60.65
Colobus_guereza	0	77247.8091	33524.27375	43723.53535	1127.590857	76120.21824	2160.497023	75087.31208	7926.47625	69321.33285	9925.88	1916.25	169.02	294	1929.19	387.79
Daubentonia_madagascariensis	0	42611	22127	20484	1776	40835	2765	39846	6461	36150	2731.37	1277.5	166.48	291.6	834.72	197.7
Galagoides_demidoff	0	3203	1568	1635	152	3051	169	3034	413	2790	66.04	359.52	111	168	345.24	43.47
Galago_senegalensis	0	4043.444646	1906.950925	2136.493721	203.4051907	3840.039455	172.7591865	3870.685459	625.0249951	3418.41965	215.2	511	126.98	204	330.37	93.93
Gorilla_gorilla_gorilla	1	440659.9305	260812.5232	179847.4073	3267.080384	437392.8501	11352.12831	429307.8021	62110.11767	378549.8128	112588.99	3650	257	648	3353.12	920.35
Hylobates_lar	1	97505	65800	31705	2673	94832	4784	92721	12078	85427	5578.61	3398.15	212.91	480	3852.57	725.86
Leontopithecus_rosalia	0	11355.2861	6427.269377	4928.016723	225.9834987	11129.3026	402.1955934	10953.09051	1089.898601	10265.3875	592.52	868.7	134	297.6	890.34	75.69
Lophocebus_albigena	0	97603	68733	28870	1485	96118	4146	93457	10726	86877	7418.71	1474.6	182.64	392.4	2525.48	211.71
Loris_tardigradus	0	6269	3524	2745	191	6078	351	5918	728	5541	249.22	547.5	165.99	196.8	350.76	167.49
Macaca_arctoides	0	90976.42373	47218.06747	43758.35626	824.5706764	90151.85305	3249.668154	87726.75558	7583.757448	83392.66628	9358.04	1551.25	176.6	360	1570.01	377.66
Macaca_fascicularis	0	53845.39082	26848.30807	26997.08275	534.0110283	53311.37979	1908.77323	51936.61759	5145.905479	48699.48534	4569.32	1410.72	164.69	456	1319.5	283.53
Macaca_fuscata	0	53845.39082	26848.30807	26997.08275	534.0110283	53311.37979	1908.77323	51936.61759	5145.905479	48699.48534	10114.76	1879.75	172.99	396	1460.77	265.04
Macaca_mulatta	0	88121.57649	54019.94678	34101.62971	1042.298695	87079.27779	3421.882947	84699.69354	8321.268407	79800.30808	6455.19	1460	166.07	432	1101.07	304.16
Macaca_nemestrina	0	94813.84145	42872.63862	51941.20283	793.1737751	94020.66767	3148.98171	91664.85974	7126.298165	87687.54329	7820.78	1430.8	171	411.6	1427.17	292.6
Macaca_nigra	0	75427.16979	34402.59969	41024.5701	780.1981816	74646.97161	2649.99625	72777.17354	6995.097656	68432.07213	7359.39	1996.55	172.43	216	1984.51	365
Macaca_silenus	0	95121.19223	51109.63093	44011.5613	886.7911809	94234.40105	2515.04372	92606.14851	8282.981056	86838.21117	5995.25	1795.8	172	480	1912.19	362.93
Macaca_sylvanus	0	91268.3949	47510.29427	43758.10063	961.7079706	90306.68693	3078.906641	88189.48826	8263.335046	83005.05985	11471.53	1746.52	164.84	264	1542.25	210.25
Mandrillus_sphinx	0	128292.076	66858.2659	61433.8101	1167.364453	127124.7115	4711.300195	123580.7758	13347.9457	114944.1303	16685.06	1460	173.99	555.96	2122.11	348.01
Microcebus_murinus	0	1696.28952	763.0153672	933.2741528	70.31466504	1625.974855	63.74242383	1632.547096	257.4409141	1438.848606	69	380.2	60.34	186	355.53	40.45
Nasalis_larvatus	0	92797	62685	30112	1966	90831	3735	89062	12113	80684	12265.65	1642.5	165.04	252	1894.11	211.75
Nycticebus_coucang	0	11755	6192	5563	566	11189	760	10995	1310	10445	924.55	932.57	191.09	318	660.82	181.21
Otolemur_crassicaudatus	0	9668	4723	4945	461	9207	556	9112	1414	8254	1206.61	799.35	131.04	225.6	609.86	124.62
Pan_troglodytes_troglodytes	1	361234.6217	227543.7079	133690.9138	3149.415047	358085.2066	10523.18216	350711.4395	45269.46833	315965.1533	45000	5073.5	231.49	720	3897.96	1260.81
Papio_hamadryas	0	168266.2998	85309.19747	82957.10233	1513.496138	166752.8037	4566.842902	163699.4569	14639.32143	153626.9784	14007.08	1919.9	180	450	1652.37	363.96
Perodicticus_potto	0	13212	6683	6529	607	12605	712	12500	1699	11513	1081.81	750.07	193	312	561.58	149.15
Propithecus_verreauxi	0	25194	13170	12024	1043	24151	1411	23783	3957	21237	3588.26	1668.05	149.77	247.2	943.94	177.83
Pithecia_pithecia	0		16832.73182		440.2752188		1280.545875		1843.463813		1667.19	759.2	161.13	248.4	1089.37	113.15
Pongo_pygmaeus	1	323450.5385	164492.8715	158957.667	1628.6865	321821.852	7347.14355	316103.395	37797.51	285653.0285	53408.29	3591.6	259.42	720	3318.62	1088.8
Saguinus_fuscicollis	0	8200.264964	4246.022375	3954.242589	210.4836891	7989.781275	324.7681719	7875.496792	827.3849063	7372.880058	393.99	850.45	148	294	406.61	90.1
Saguinus_midas	0	10782.86762	5863.16456	4919.70306	217.4461049	10565.42152	418.3539492	10364.51367	1045.432324	9737.435296	540.56	730	138.24	184.8	841.82	69.6
Saguinus_oedipus	0	9474.140676	5091.000552	4383.140124	198.6970359	9275.44364	382.7656594	9091.375017	924.3278408	8549.812835	462.04	942.91	166.49	277.2	680.38	49.85
Saimiri_sciureus	0	21642.56412	12190.01189	9452.55223	196.0108075	21446.55331	783.9300854	20858.63403	1671.975995	19970.58813	749.47	1073.25	164.09	324	1399.88	177.41
Aotus_trivirgatus	0	16195	9950	6245	539	15656	862	15333	1873	14322	912.4	883.3	133.47	303.6	736.6	76.21
Varecia_variegata_variegata	0	29713	15293	14420	1404	28309	1591	28122	4286	25427	3849.99	700.8	102.5	384	701.52	90.73
