## Supplementary material for "Maternal investment, life histories, and the evolution of brain structure in primates": ESM3 - Gestation ANCOVA dataset

Species	body	gestation	ape
Callicebus_cupreus	1117.02	129.25	0
Ateles_belzebuth	6692.42	138.2	0
Ateles_fusciceps	9067.94	224.7	0
Ateles_geoffroyi	7582.4	226.37	0
Ateles_paniscus	8697.25	228.18	0
Callicebus_moloch	958.13	164	0
Callimico_goeldii	558	153.99	0
Callithrix_aurita	386.2	140	0
Callithrix_flaviceps	372.97	140	0
Callithrix_jacchus	290.21	144	0
Callithrix_pygmaea	123.94	134.44	0
Avahi_laniger	1092.28	136.15	0
Cercocebus_atys	6941.24	165.08	0
Cercocebus_galeritus	7077.66	174.43	0
Cercocebus_torquatus	7293.07	168.98	0
Cercopithecus_ascanius	3540.24	148.5	0
Cercopithecus_campbelli	3627.73	180.8	0
Cercopithecus_cephus	3444.88	169.51	0
Cercopithecus_mitis	5041.29	138.39	0
Cercopithecus_neglectus	5324.52	172.07	0
Cercopithecus_nictitans	5256.91	169.51	0
Cercopithecus_pogonias	3578.27	169.51	0
Erythrocebus_patas	7966.3	167.2	0
Brachyteles_arachnoides	10537.31	221.75	0
Lagothrix_lagotricha	6263.69	223.99	0
Eulemur_coronatus	1699.85	124.04	0
Eulemur_fulvus_fulvus	2376.99	120.83	0
Eulemur_macaco_macaco	2470.43	127.49	0
Eulemur_mongoz	1771.13	129	0
Eulemur_rubriventer	2015.4	126.99	0
Galagoides_zanzibaricus	147.35	120	0
Bunopithecus_hoolock	6699	232.5	1
Chiropotes_albinasus	2793.21	157.67	0
Chiropotes_satanas	2967.27	157.67	0
Cacajao_calvus	3421.04	180	0
Cebus_albifrons	2509.68	158.29	0
Cebus_apella	2758.38	154.99	0
Cebus_capucinus	3005.99	161.06	0
Cheirogaleus_major	446.02	70	0
Cheirogaleus_medius	196.76	61.79	0
Colobus_guereza	9925.88	169.02	0
Colobus_polykomos	8797.29	172.69	0
Colobus_satanas	9055.32	192.76	0
Euoticus_elegantulus	295.48	133.45	0
Daubentonia_madagascariensis	2731.37	166.48	0
Hapalemur_aureus	1562.41	142.5	0
Hapalemur_griseus	916	141.24	0
Galago_alleni	266.03	133	0
Galagoides_demidoff	66.04	111	0
Galago_moholi	191.96	122.29	0
Galago_senegalensis	215.2	126.98	0
Gorilla_gorilla_gorilla	112588.99	257	1
Homo_sapiens	58540.63	274.78	1
Hylobates_klossii	5822.29	207.59	1
Hylobates_lar	5578.61	212.91	1
Hylobates_moloch	5860.81	241.2	1
Hylobates_muelleri	5909.81	206.7	1
Hylobates_pileatus	5542.37	200.16	1
Indri_indri	8565.48	136.5	0
Miopithecus_talapoin	1248.86	164.38	0
Mirza_coquereli	326.5	88.58	0
Lemur_catta	2626.48	134.74	0
Leontopithecus_rosalia	592.52	134	0
Lepilemur_leucopus	599.99	135.92	0
Lepilemur_mustelinus	669.03	133.45	0
Lepilemur_ruficaudatus	763.36	135.92	0
Lepilemur_septentrionalis	755.77	134.99	0
Lophocebus_albigena	7418.71	182.64	0
Loris_tardigradus	249.22	165.99	0
Macaca_arctoides	9358.04	176.6	0
Macaca_cyclopis	5748.94	161.06	0
Macaca_fascicularis	4569.32	164.69	0
Macaca_fuscata	10114.76	172.99	0
Macaca_maura	7290.3	167.19	0
Macaca_mulatta	6455.19	166.07	0
Macaca_nemestrina	7820.78	171	0
Macaca_nigra	7359.39	172.43	0
Macaca_radiata	4999.99	161.56	0
Macaca_silenus	5995.25	172	0
Macaca_sinica	4655.99	180.9	0
Macaca_sylvanus	11471.53	164.84	0
Macaca_thibetana	10593.06	169.02	0
Mandrillus_leucophaeus	14253.3	179.22	0
Mandrillus_sphinx	16685.06	173.99	0
Microcebus_murinus	69	60.34	0
Microcebus_myoxinus	31.23	59.99	0
Microcebus_rufus	48.39	59.99	0
Nasalis_larvatus	12265.65	165.04	0
Nomascus_concolor	6410.47	205.81	1
Nycticebus_coucang	924.55	191.09	0
Nycticebus_pygmaeus	342.32	185.42	0
Oreonax_flavicauda	8229.12	225	0
Otolemur_crassicaudatus	1206.61	131.04	0
Otolemur_garnettii	811.17	132.24	0
Pan_paniscus	35119.95	235.24	1
Pan_troglodytes_troglodytes	45000	231.49	1
Papio_anubis	17728.56	178.96	0
Papio_cynocephalus	15822.15	172.99	0
Papio_hamadryas	14007.08	180	0
Papio_papio	18026.05	184.42	0
Papio_ursinus	17729.44	185.92	0
Perodicticus_potto	1081.81	193	0
Phaner_furcifer	409.87	174.46	0
Prolemur_simus	2030.41	140	0
Propithecus_coquereli	4189.27	140.99	0
Propithecus_diadema	6568.99	152.08	0
Propithecus_verreauxi	3588.26	149.77	0
Piliocolobus_badius	8430.4	151.41	0
Piliocolobus_kirkii	7158.29	165	0
Piliocolobus_preussi	8865.71	195	0
Piliocolobus_rufomitratus	8030.75	195	0
Pithecia_pithecia	1667.19	161.13	0
Pongo_pygmaeus	53408.29	259.42	1
Procolobus_verus	3977.86	167.84	0
Pygathrix_nemaeus	9411.1	182.88	0
Saguinus_bicolor	465	158.16	0
Saguinus_fuscicollis	393.99	148	0
Rhinopithecus_avunculus	9086.19	200	0
Rhinopithecus_bieti	11000.54	170	0
Rhinopithecus_brelichi	12267.15	200	0
Rhinopithecus_roxellana	13456.8	199.34	0
Saguinus_labiatus	508.46	144.16	0
Saguinus_leucopus	456.68	142.5	0
Saguinus_midas	540.56	138.24	0
Saguinus_mystax	555.87	148.28	0
Saguinus_oedipus	462.04	166.49	0
Saimiri_boliviensis	799.45	157.79	0
Saimiri_oerstedii	714.18	161	0
Saimiri_sciureus	749.47	164.09	0
Semnopithecus_entellus	12679.29	197.7	0
Tarsius_bancanus	114.39	125.84	0
Symphalangus_syndactylus	10839	230.66	1
Tarsius_syrichta	115.91	177.99	0
Alouatta_caraya	5576.96	185.92	0
Alouatta_palliata	6576.99	185.42	0
Alouatta_pigra	7172.06	185.92	0
Alouatta_seniculus	6398.31	189.9	0
Aotus_lemurinus	865.96	132.23	0
Aotus_trivirgatus	912.4	133.47	0
Arctocebus_calabarensis	258.01	133.74	0
Tarsius_tarsier	168.04	181.69	0
Theropithecus_gelada	15964.11	178.64	0
Trachypithecus_obscurus	7247.88	146.63	0
Trachypithecus_phayrei	7681.72	180.61	0
Trachypithecus_vetulus	7205.08	204.72	0
Varecia_variegata_variegata	3849.99	102.5	0
