## Supplementary material for "Maternal investment, life histories, and the evolution of brain structure in primates": ESM4 - Lactation ANCOVA dataset

Species	Body	WeaningAge	ape
Callicebus_cupreus	1117.02	201.85	0
Ateles_fusciceps	9067.94	482.7	0
Ateles_geoffroyi	7582.4	816.35	0
Ateles_paniscus	8697.25	805.41	0
Callicebus_moloch	958.13	58.85	0
Callicebus_torquatus	1209.57	121.66	0
Callimico_goeldii	558	66.53	0
Callithrix_humeralifera	374.99	99.01	0
Callithrix_jacchus	290.21	60.24	0
Callithrix_pygmaea	123.94	90.73	0
Avahi_laniger	1092.28	149.15	0
Cercopithecus_ascanius	3540.24	146.54	0
Cercopithecus_campbelli	3627.73	362.93	0
Cercopithecus_cephus	3444.88	362.93	0
Cercopithecus_diana	4358.91	362.93	0
Cercopithecus_mitis	5041.29	688.08	0
Cercopithecus_neglectus	5324.52	417.62	0
Erythrocebus_patas	7966.3	211.79	0
Brachyteles_arachnoides	10537.31	734.82	0
Lagothrix_lagotricha	6263.69	312.66	0
Eulemur_fulvus	2376.99	134.64	0
Eulemur_macaco	2470.43	143.28	0
Eulemur_mongoz	1771.13	151.13	0
Eulemur_rubriventer	2015.4	151.22	0
Galago_zanzibaricus	147.35	59.27	0
Bunopithecus_hoolock	6699	635.13	1
Chlorocebus_aethiops	3695.99	217.76	0
Cacajao_calvus	3421.04	339.29	0
Cebus_albifrons	2509.68	270.32	0
Cebus_apella	2758.38	263.12	0
Cebus_capucinus	3005.99	514.07	0
Cebus_olivaceus	2787.64	725.86	0
Cheirogaleus_major	446.02	47.14	0
Cheirogaleus_medius	196.76	60.65	0
Colobus_guereza	9925.88	387.79	0
Colobus_polykomos	8797.29	213.78	0
Daubentonia_madagascariensis	2731.37	197.7	0
Hapalemur_griseus	916	136.29	0
Galago_demidoff	66.04	43.47	0
Galago_moholi	191.96	90.46	0
Galago_senegalensis	215.2	93.93	0
Gorilla_gorilla	112588.99	920.35	1
Homo_sapiens	58540.63	725.86	1
Hylobates_lar	5578.61	725.86	1
Hylobates_pileatus	5542.37	635.13	1
Indri_indri	8565.48	331.34	0
Miopithecus_talapoin	1248.86	178.98	0
Mirza_coquereli	326.5	136	0
Lemur_catta	2626.48	126.51	0
Leontopithecus_rosalia	592.52	75.69	0
Lepilemur_leucopus	599.99	121.66	0
Lepilemur_mustelinus	669.03	76.21	0
Lepilemur_ruficaudatus	763.36	119.32	0
Lepilemur_septentrionalis	755.77	120.97	0
Lophocebus_albigena	7418.71	211.71	0
Loris_tardigradus	249.22	167.49	0
Macaca_arctoides	9358.04	377.66	0
Macaca_cyclopis	5748.94	205.24	0
Macaca_fascicularis	4569.32	283.53	0
Macaca_fuscata	10114.76	265.04	0
Macaca_maura	7290.3	497.16	0
Macaca_mulatta	6455.19	304.16	0
Macaca_nemestrina	7820.78	292.6	0
Macaca_nigra	7359.39	365	0
Macaca_pagensis	4534.66	272.2	0
Macaca_radiata	4999.99	332.25	0
Macaca_silenus	5995.25	362.93	0
Macaca_sylvanus	11471.53	210.25	0
Macaca_thibetana	10593.06	451.79	0
Mandrillus_leucophaeus	14253.3	486.66	0
Mandrillus_sphinx	16685.06	348.01	0
Microcebus_murinus	69	40.45	0
Microcebus_rufus	48.39	40	0
Nasalis_larvatus	12265.65	211.75	0
Nomascus_concolor	6410.47	635.13	1
Nycticebus_coucang	924.55	181.21	0
Otolemur_crassicaudatus	1206.61	124.62	0
Otolemur_garnettii	811.17	139.2	0
Pan_paniscus	35119.95	1081.31	1
Pan_troglodytes	45000	1260.81	1
Papio_anubis	17728.56	596.6	0
Papio_cynocephalus	15822.15	450.42	0
Papio_hamadryas	14007.08	363.96	0
Papio_ursinus	17729.44	877.09	0
Perodicticus_potto	1081.81	149.15	0
Propithecus_coquereli	4189.27	180.96	0
Propithecus_diadema	6568.99	256.27	0
Propithecus_tattersalli	3531.39	152.13	0
Propithecus_verreauxi	3588.26	177.83	0
Piliocolobus_badius	8430.4	783.93	0
Pithecia_pithecia	1667.19	113.15	0
Pongo_pygmaeus	53408.29	1088.8	1
Saguinus_fuscicollis	393.99	90.1	0
Saguinus_midas	540.56	69.6	0
Saguinus_nigricollis	450	82.53	0
Saguinus_oedipus	462.04	49.85	0
Saimiri_oerstedii	714.18	362.93	0
Saimiri_sciureus	749.47	177.41	0
Saimiri_ustus	886.47	238.64	0
Semnopithecus_entellus	12679.29	402.1	0
Tarsius_bancanus	114.39	78.55	0
Symphalangus_syndactylus	10839	635.38	1
Tarsius_syrichta	115.91	82.49	0
Allenopithecus_nigroviridis	4749.96	106.15	0
Alouatta_caraya	5576.96	323.16	0
Alouatta_palliata	6576.99	495.6	0
Alouatta_seniculus	6398.31	370.04	0
Aotus_azarae	929.57	229.69	0
Aotus_lemurinus	865.96	74.57	0
Aotus_trivirgatus	912.4	76.21	0
Arctocebus_calabarensis	258.01	109.26	0
Tarsius_tarsier	168.04	67.61	0
Theropithecus_gelada	15964.11	494.95	0
Trachypithecus_cristatus	7176.81	362.93	0
Trachypithecus_francoisi	8139.93	391.76	0
Trachypithecus_obscurus	7247.88	362.93	0
Trachypithecus_phayrei	7681.72	305.87	0
Trachypithecus_vetulus	7205.08	245.78	0
Varecia_variegata	3849.99	90.73	0
